# Growth Signaling Autonomy in Circulating Tumor Cells Aids Metastatic Seeding

**DOI:** 10.1101/2022.12.02.518910

**Authors:** Saptarshi Sinha, Alex Farfel, Kathryn E. Luker, Barbara A. Parker, Kay Yeung, Gary D. Luker, Pradipta Ghosh

**Affiliations:** Department of Cellular and Molecular Medicine, School of Medicine, University of California San Diego, La Jolla, CA 92093; Biointerfaces Institute, University of Michigan.; Moores Cancer Center, University of California San Diego, La Jolla, CA 92093; Department of Medicine, School of Medicine, University of California San Diego, La Jolla, CA 92093; Department of Biomedical Engineering, University of Michigan, 109 Zina Pitcher Place, Ann Arbor, MI, 48109-2200, USA; Department of Microbiology and Immunology, University of Michigan, 109 Zina Pitcher Place, Ann Arbor, MI, 48109-2200, USA; Center for Molecular Imaging, Department of Radiology, University of Michigan, 109 Zina Pitcher Place, Ann Arbor, MI, 48109-2200, USA; Veterans Affairs Medical Center, La Jolla, CA

**Keywords:** Cellular Autonomy, GIV, Girdin, CCDC88A, metastasis, mesenchymal-epithelial transition (MET), Epithelial-mesenchymal transition (EMT), Epithelial mesenchymal plasticity

## Abstract

Self-sufficiency (autonomy) in growth signaling, the earliest recognized hallmark of cancer, is fueled by the tumor cell’s ability to ‘secrete-and-sense’ growth factors; this translates into cell survival and proliferation that is self-sustained by auto-/paracrine secretion. A Golgi-localized circuitry comprised of two GTPase switches has recently been implicated in the orchestration of growth signaling autonomy. Using breast cancer cells that are either endowed or impaired (by gene editing) in their ability to assemble the circuitry for growth signaling autonomy, here we define the transcriptome, proteome, and phenome of such autonomous state, and unravel its role during cancer progression. We show that autonomy is associated with enhanced molecular programs for stemness, proliferation, and epithelial-mesenchymal plasticity (EMP). Autonomy is both necessary and sufficient for anchorage-independent growth factor-restricted proliferation and resistance to anti-cancer drugs and is required for metastatic progression. Transcriptomic and proteomic studies show that autonomy is associated, with a surprising degree of specificity, to self-sustained EGFR/ErbB signaling. Derivation of a gene expression signature for autonomy revealed that growth signaling autonomy is uniquely induced in circulating tumor cells (CTCs), the harshest phase in the life of tumor cells when it is deprived of biologically available EGF. We also show that autonomy in CTCs tracks therapeutic response and prognosticates outcome. These data support a role for growth signaling autonomy in multiple processes essential for the blood-borne dissemination of human breast cancer.

**GRAPHIC ABSTRACT:** 

**Significance Statement:** A Golgi-localized molecular circuitry has been recently implicated in the orchestration of secrete-and-sense auto-/paracrine loops that impart self-sufficiency in growth signaling, a.k.a., growth signaling autonomy. Using a transdisciplinary approach, this work shows that growth signaling autonomy is uniquely induced in tumor cells that are in circulation. Circulating tumor cells (CTCs) represent a brutish and risky phase in the lifetime of tumor cells when they are exposed to the immune system and hemodynamic sheer forces, all in the setting of growth factor starvation. Cancer cells appear to rely on the autonomy circuit to survive and enhance their fitness to seed metastases. Autonomy generates the kind of ‘eat-what-you-kill’ entrepreneurial spirit which minimizes the risk of CTCs dying on an otherwise risky journey.
