## Supplemental Information 1 for "Growth Signaling Autonomy in Circulating Tumor Cells Aids Metastatic Seeding"

### Sheet: Sheet1
GSEID	Sample number	Description
GSE188893	22	Gene expression profile of breast cancer cell line MDA-MB-231 xenograft (discovery set)
GSE67939	17	We used the Cluster-Chip to capture CTC-clusters from the blood of a breast cancer patient with high CTC counts, released CTC-clusters in solution, stained them with TexasRed-conjugated antibodies against the leukocyte cell surface markers CD45, CD14 and CD16, and then isolated intact CTC-clusters individually using a micromanipulator. From a single time point, we retrieved 15 CTC-clusters, and e…
GSE31364	72	Seventy-two primary breast cancer tumor have been analyzed against a breast cancer reference pool.
GSE126669	19	Hypoxia Triggers the Intravasation of Clustered Circulating Tumor Cells
GSE180097	270	They isolated live circulating tumor cells (CTCs) from a breast cancer patient (number of CTCs = 36) and two breast cancer xenografts, NSG-CDX-BR16 (number of CTCs = 138) and NSG-LM2 (number of CTCs = 108) at different time points. Isolated CTCs were categorized into three different types : single CTC, CTC clusters and CTC-white blood cells (CTC-WBC) clusters. Amplified cDNA was prepared accordin…
GSE41245	5	Circulating Breast Tumor Cells Exhibit Dynamic Changes in Epithelial and Mesenchymal Cell Composition
GSE144494	31	Deregulation of ribosomal protein expression and translation promotes breast cancer metastasis [rna-Seq CTCs 1]
GSE115255	8	The Her2 transformed HMLE cells are referred to as the parental (Par) cell line and serves as the control. These cells were treated with TGF-beta every three days for a period of 4 weeks to induce EMT (TGFB). Alternatively, the parental cells were treated with 1 micromolar of lapatinib every three days also for 4 weeks and a proliferative drug resistant population (LAPR) emerged. The TGF-beta tre…
GSE25066	508	Genomic predictor of response and survival following neoadjuvant taxane-anthracycline chemotherapy in breast cancer
GSE135298	93	They used expression data from breast cancer tumors to define immune clusters in breast cancer. Immune clusters have gradual levels of immune infiltration. In the intermediate immune infiltration cluster, we found a worse prognosis which is independent of known clinicopathological features. We also found the immune clusters associated with treatment response. Further we use gene expression data a…
GSE53031	167	They identified 65 patients who were diagnosed with breast cancer during pregnancy. Moreover, for each case, two breast cancer patients who were not diagnosed during pregnancy or lactation, but who were matched according to age (±2 years), tumors size, nodal status, year of surgery (±2 years) and whether neoadjuvant chemotherapy was received were selected. Messenger RNA from tumor tissue has been…
GSE23428	36	TBCRC 001: Randomized Phase II Study of Cetuximab in Combination with Carboplatin in Stage IV Triple Negative Breast Cancer
GSE59228	8	MCF10A or MDA-MB-231 cells growing at low confluence in standard growth conditions were compared to cells incubated for 24 hours with 2-deoxy-glucose (2DG, 50mM) to inhibit glucose metabolism, and then harvested for total RNA extraction. 4 independent biological replicates were performed in parallel for each cell line and experimental condition.
GSE86480	15	3hr ethanol treatment was used to induce apoptosis in Hela cells. Ethanol was washed away after 3hr treatment to allow cells to recover. Total RNA was prepared from mock-treated cells, ethanol-treated cells and cells after 1hr, 2hr, 3hr, 4hr, 8hr, 12hr recovery, followed by ribosomal RNA depletion. 3 biological replicates were included for each group. Sequencing was done using Ion Proton.
GSE164742	4	mRNA profiles from MDA-MB-231, HCT116 cells before and after treatment of H2O2 as well as H2O2 plus Hsp60N antibody. For 3 conditions (control, H2O2, H2O2 plus Hsp60N), replicates were generated. Cells were treated with DMSO or ERX-41. For mRNAseq samples, ERX-41 treated cells were treated with 1 uM of ERX-41 for 2 or 4 hours. For CRISPR screen samples, ERX-41 treated cells were treated with 0.25…
GSE168800	6	MDA-MB-231 and BT-549 cells were cultured in RPMI1640 (Gibco) supplemented with 10% FBS, 0.2% Normocin and 1% penicillin-streptomycin. SUM-159 cells were cultured in F-12 (Gibco) supplemented with 10% FBS, 0.2% Normocin and 1% penicillin-streptomycin.
GSE133134	6	Six compressive stress-conditions (0, 0.386, 0.773, 1.546, 3.866, and 7.732 kPa) for each cell. Control (0 kPa) vs. Compressed cells. Biological replicates: 1 control replicate, 1 compressed replicate.
GSE18494	12	HepG2 hepatoma, U87 glioma, and MDA-MB231 breast cancer cells were collected under normoxic conditions (~19% O2, 0 hours) and after 4, 8 and 12 hours of hypoxia treatment (0.5% O2). For each cell line, three replicates of total RNA at each time point were prepared using Trizol and submitted to the DFCI Microarray Core for labeling, hybridization to Affymetrix HG-U133Plus2 oligonucleotide arrays a…
GSE215886	31	The CTC-iChip microfluidic device [PMID: 23552373 ] enables isolation of rare viable circulating tumor cells (CTCs) directly from whole blood specimens of patients with cancer. Reanalysis of freshly isolated CTC from 31 women with hormone receptor positive metastatic breast cancer.
