## Supplemental Information 6 for "Growth Signaling Autonomy in Circulating Tumor Cells Aids Metastatic Seeding"

### Sheet: Sheet1
Id	Degree	z_score
EGFR	66	6.04624
CDC42	56	4.97097
RHOA	49	4.21828
ARF6	43	3.57312
RAC1	41	3.35806
ANLN	39	3.14301
CAV1	39	3.14301
ITGB1	38	3.03548
TFRC	37	2.92796
MAPK1	33	2.49785
CD44	33	2.49785
RAC2	30	2.17527
MYH9	30	2.17527
STAT3	29	2.06774
XPO1	29	2.06774
ACTN4	28	1.96022
RHOC	28	1.96022
ANXA5	28	1.96022
FLNA	27	1.85269
RAB8A	26	1.74516
RAB1A	26	1.74516
MET	25	1.63763
AP2A1	24	1.53011
SEC61A1	24	1.53011
ACTC1	23	1.42258
RAB7A	23	1.42258
COPG1	23	1.42258
UBA1	23	1.42258
KPNB1	22	1.31505
COPB1	21	1.20753
EXOC2	21	1.20753
RAB10	20	1.1
EPHA2	20	1.1
ACTR3	19	0.992473
FMNL1	19	0.992473
PLEC	19	0.992473
INF2	19	0.992473
TLN1	19	0.992473
MMP14	19	0.992473
AP2A2	19	0.992473
PSMD2	19	0.992473
LDHA	18	0.884946
SMAD2	18	0.884946
NUP93	18	0.884946
DIAPH1	18	0.884946
DIAPH3	18	0.884946
CD9	18	0.884946
UBE3A	18	0.884946
DDB1	17	0.777419
MYO1C	17	0.777419
CSE1L	17	0.777419
AP2B1	17	0.777419
COPG2	17	0.777419
RHOG	16	0.669892
MAPK14	16	0.669892
LDLR	16	0.669892
ARCN1	16	0.669892
XPOT	16	0.669892
RPL15	15	0.562366
MYO6	15	0.562366
ROCK2	15	0.562366
HUWE1	15	0.562366
CD59	15	0.562366
UBA6	15	0.562366
ACLY	14	0.454839
MYL6	14	0.454839
STT3B	14	0.454839
XPO5	14	0.454839
USO1	14	0.454839
CUL4B	14	0.454839
PSMD1	14	0.454839
UBE4A	13	0.347312
EHD1	13	0.347312
UBR4	13	0.347312
STT3A	13	0.347312
IPO7	13	0.347312
GBF1	13	0.347312
USP14	13	0.347312
UBE4B	13	0.347312
SPTBN1	12	0.239785
CD2AP	12	0.239785
KIF4A	12	0.239785
CD47	12	0.239785
AP3D1	12	0.239785
MAGT1	12	0.239785
EXOC1	12	0.239785
TNPO3	12	0.239785
USP9X	12	0.239785
GCN1L1	11	0.132258
PGK1	11	0.132258
NCAPD2	11	0.132258
FLOT1	11	0.132258
VAMP7	11	0.132258
RPN2	11	0.132258
CAND1	11	0.132258
UBE3C	11	0.132258
CUL5	11	0.132258
CD151	11	0.132258
PRKDC	11	0.132258
NUP85	11	0.132258
NCBP1	11	0.132258
HEATR1	11	0.132258
RFC3	10	0.0247312
WDR1	10	0.0247312
RB1	10	0.0247312
TMCO1	10	0.0247312
CKAP5	10	0.0247312
ATP6V0C	10	0.0247312
GNA11	10	0.0247312
LAMB3	10	0.0247312
RPN1	10	0.0247312
THOC2	10	0.0247312
RAB5C	10	0.0247312
SLC25A3	10	0.0247312
GNL1	9	-0.0827957
SLC16A3	9	-0.0827957
NSDHL	9	-0.0827957
DHCR7	9	-0.0827957
PLCE1	9	-0.0827957
HIP1R	9	-0.0827957
RAP2B	9	-0.0827957
ITPR3	9	-0.0827957
IQGAP3	9	-0.0827957
TRIP10	9	-0.0827957
FAS	9	-0.0827957
EHD2	9	-0.0827957
EPHB2	9	-0.0827957
RPA1	9	-0.0827957
OPTN	9	-0.0827957
SUN1	9	-0.0827957
BCAP31	8	-0.190323
ACSS2	8	-0.190323
FADS1	8	-0.190323
REEP5	8	-0.190323
PDLIM2	8	-0.190323
GEMIN4	8	-0.190323
KIFC1	8	-0.190323
DYSF	8	-0.190323
ERAP1	8	-0.190323
CSF1	8	-0.190323
STX7	8	-0.190323
PLD1	8	-0.190323
CUL2	8	-0.190323
TES	8	-0.190323
PPIA	8	-0.190323
DOCK7	8	-0.190323
STAG2	8	-0.190323
TNPO2	8	-0.190323
UBR5	8	-0.190323
VPS53	8	-0.190323
SPCS2	8	-0.190323
NME2	7	-0.297849
LASP1	7	-0.297849
SYNE2	7	-0.297849
PODXL	7	-0.297849
ALDOC	7	-0.297849
PYGB	7	-0.297849
NOC2L	7	-0.297849
OXA1L	7	-0.297849
TECR	7	-0.297849
SORBS3	7	-0.297849
MYOF	7	-0.297849
MIF	7	-0.297849
NRP1	7	-0.297849
KLK3	7	-0.297849
TGM2	7	-0.297849
SAA1	7	-0.297849
TRIO	7	-0.297849
KIAA0368	7	-0.297849
WWP1	7	-0.297849
UTP20	7	-0.297849
NDC1	7	-0.297849
ACSL5	6	-0.405376
ABCF2	6	-0.405376
ACAP2	6	-0.405376
RAB35	6	-0.405376
SLC1A5	6	-0.405376
FADS2	6	-0.405376
FLNC	6	-0.405376
PALLD	6	-0.405376
DST	6	-0.405376
CLIC1	6	-0.405376
NBAS	6	-0.405376
ENSP00000454746	6	-0.405376
TAPBP	6	-0.405376
NPEPPS	6	-0.405376
NPC1	6	-0.405376
PRMT1	6	-0.405376
FLOT2	6	-0.405376
SLC7A11	6	-0.405376
GNAS	6	-0.405376
SOAT1	6	-0.405376
RHOF	6	-0.405376
HM13	6	-0.405376
SEC62	6	-0.405376
APEH	5	-0.512903
PGK2	5	-0.512903
ADCK4	5	-0.512903
ALG9	5	-0.512903
PTTG1	5	-0.512903
ANTXR2	5	-0.512903
TF	5	-0.512903
ARAP1	5	-0.512903
WFS1	5	-0.512903
AUP1	5	-0.512903
KRT7	5	-0.512903
FMNL2	5	-0.512903
ELMO2	5	-0.512903
SLC7A5	5	-0.512903
SGPL1	5	-0.512903
DHX16	5	-0.512903
PTPRJ	5	-0.512903
VPRBP	5	-0.512903
ZMPSTE24	5	-0.512903
TRMT1L	5	-0.512903
ABCD3	4	-0.62043
ACADS	4	-0.62043
PGLS	4	-0.62043
AFAP1	4	-0.62043
ALG1	4	-0.62043
ANO6	4	-0.62043
ANXA3	4	-0.62043
BAX	4	-0.62043
CERS2	4	-0.62043
BLMH	4	-0.62043
KIAA1715	4	-0.62043
NAMPT	4	-0.62043
HARS	4	-0.62043
SART3	4	-0.62043
LSS	4	-0.62043
PPP2R5D	4	-0.62043
MT-CO2	4	-0.62043
XPNPEP1	4	-0.62043
PLAT	4	-0.62043
TMF1	4	-0.62043
ORC3	4	-0.62043
UBE2H	4	-0.62043
UPP1	3	-0.727957
GNPAT	3	-0.727957
TAP2	3	-0.727957
NCEH1	3	-0.727957
PCYT2	3	-0.727957
MYO1B	3	-0.727957
ADAM9	3	-0.727957
GPAA1	3	-0.727957
SMARCA1	3	-0.727957
NELFCD	3	-0.727957
CDCP1	3	-0.727957
DDAH2	3	-0.727957
CMTR1	3	-0.727957
NOL11	3	-0.727957
KLHDC2	3	-0.727957
DPP3	3	-0.727957
ECE1	3	-0.727957
EMC3	3	-0.727957
ENPP1	3	-0.727957
TAP1	3	-0.727957
FKBP5	3	-0.727957
SEC11A	3	-0.727957
YIF1A	3	-0.727957
TMX1	3	-0.727957
ABHD6	2	-0.835484
FAM49B	2	-0.835484
EDIL3	2	-0.835484
ATP2C1	2	-0.835484
BCAR3	2	-0.835484
CA12	2	-0.835484
CAD	2	-0.835484
SLC44A1	2	-0.835484
SGPP1	2	-0.835484
SLC30A9	2	-0.835484
RRBP1	2	-0.835484
GPRC5A	2	-0.835484
KRT1	2	-0.835484
SH3BGRL3	2	-0.835484
PTPLAD1	2	-0.835484
GBP1	2	-0.835484
HERC5	2	-0.835484
IFIT3	2	-0.835484
SYPL1	2	-0.835484
URB2	2	-0.835484
SAA2-SAA4	2	-0.835484
SAA2	2	-0.835484
MBOAT7	2	-0.835484
TMX2	2	-0.835484
RDH11	2	-0.835484
VPS36	2	-0.835484
ADAM8	1	-0.943011
AGFG2	1	-0.943011
2022-09-10	1	-0.943011
ANO10	1	-0.943011
NAA25	1	-0.943011
MYADM	1	-0.943011
ARL6IP5	1	-0.943011
BAZ2A	1	-0.943011
NEURL1	1	-0.943011
CLCN3	1	-0.943011
CSDE1	1	-0.943011
LMF2	1	-0.943011
ESYT1	1	-0.943011
PIGK	1	-0.943011
KIAA1217	1	-0.943011
SERPINB6	1	-0.943011
LEMD2	1	-0.943011
MPZL1	1	-0.943011
MTCH1	1	-0.943011
SLC26A3	1	-0.943011
PATL1	1	-0.943011
PDDC1	1	-0.943011
PPP4R1	1	-0.943011
RIF1	1	-0.943011
RBP2	1	-0.943011
SRPK2	1	-0.943011
STEAP3	1	-0.943011
TMEM120A	1	-0.943011
Mean	9.77143
SD	9.30645
