## Supplemental Information 7 for "Growth Signaling Autonomy in Circulating Tumor Cells Aids Metastatic Seeding"

### Sheet: GO_Gropus(1)
	Pathway	Genes
9	Immune system process	MEOX1 PLA2G3 NFE2 SEMG1 C5AR2 KIF5A PRKCB LY6D HLA-DOB
8	Regulation of signaling	FXYD3 PLA2G3 C5AR2 FGFBP1 EGF FBP1 PRKCB MAP1A
8	Regulation of localization	FXYD3 PLA2G3 SEMG1 C5AR2 FGFBP1 EGF PRKCB MAP1A
8	Regulation of multicellular organismal process	FXYD3 PLA2G3 NFE2 C5AR2 FGFBP1 EGF PRKCB DES
7	Anatomical structure morphogenesis	MEOX1 PLA2G3 FGFBP1 EGF KIF5A PRKCB MAP1A
7	Regulation of biological quality	SLC12A3 PLA2G3 NFE2 C5AR2 TENT5B PRKCB MAP1A
6	Locomotion	PLA2G3 SEMG1 C5AR2 FGFBP1 EGF KIF5A
6	Response to stress	PLA2G3 NFE2 SEMG1 C5AR2 PRKCB LPAR5
6	Catabolic process	EGF TENT5B FBP1 LDHD MAP1A PLCXD3
6	Regulation of response to stimulus	PLA2G3 C5AR2 FGFBP1 EGF FBP1 PRKCB
6	Cellular localization	PLA2G3 EGF KIF5A PRKCB MAP1A ISLR
5	Immune system development	MEOX1 PLA2G3 NFE2 PRKCB LY6D
5	Regulation of immune system process	PLA2G3 NFE2 C5AR2 PRKCB HLA-DOB
5	Immune response	PLA2G3 SEMG1 C5AR2 PRKCB HLA-DOB
5	Macromolecule localization	PLA2G3 EGF KIF5A PRKCB MAP1A
5	Anatomical structure formation involved in morphogenesis	MEOX1 PLA2G3 FGFBP1 EGF PRKCB
5	Cell motility	PLA2G3 SEMG1 C5AR2 FGFBP1 EGF
5	Localization of cell	PLA2G3 SEMG1 C5AR2 FGFBP1 EGF
5	Regulation of molecular function	FXYD3 SEMG1 EGF PRKCB LPAR5
4	Response to external stimulus	PLA2G3 SEMG1 C5AR2 KIF5A
4	Regulation of locomotion	SEMG1 C5AR2 FGFBP1 EGF
4	Regulation of developmental process	PLA2G3 NFE2 EGF PRKCB
3	System process	FXYD3 MAP1A DES
3	Cell population proliferation	C5AR2 FGFBP1 EGF
3	Leukocyte activation	PLA2G3 PRKCB LY6D
2	Reproduction	PLA2G3 SEMG1
2	Behavior	MAP1A LPAR5
2	Reproductive process	PLA2G3 SEMG1
2	Biological adhesion	LY6D ISLR
2	Multi-organism process	PLA2G3 SEMG1
2	Immune effector process	PLA2G3 C5AR2
2	Activation of immune response	C5AR2 PRKCB
2	Developmental process involved in reproduction	PLA2G3 SEMG1
2	Cell adhesion	LY6D ISLR
2	Response to endogenous stimulus	FGFBP1 PRKCB
2	Antigen processing and presentation	KIF5A HLA-DOB
2	Sexual reproduction	PLA2G3 SEMG1
2	Cell cycle process	EGF PRKCB
2	Multicellular organism reproduction	PLA2G3 SEMG1
2	Taxis	C5AR2 KIF5A
2	Cellular component biogenesis	PLA2G3 EGF
2	Multi-organism reproductive process	PLA2G3 SEMG1
2	Multicellular organismal reproductive process	PLA2G3 SEMG1
1	Cell killing	SEMG1
1	Growth	FBP1
1	Neurotransmitter secretion	PRKCB
1	Response to biotic stimulus	SEMG1
1	Cell growth	FBP1
1	Synaptic vesicle exocytosis	PRKCB
1	Killing of cells of other organism	SEMG1
1	Regulation of growth	FBP1
1	Biological process involved in interspecies interaction between organisms	SEMG1
1	Multi-multicellular organism process	SEMG1
1	Leukocyte migration	C5AR2
1	Response to other organism	SEMG1
1	Regulation of plasma lipoprotein particle levels	PLA2G3
1	Regulation of reproductive process	SEMG1
